# Patient-derived xenografts and single-cell sequencing identifies three subtypes of tumor-reactive lymphocytes in uveal melanoma metastases

**DOI:** 10.1101/2023.05.16.540908

**Authors:** Joakim Karlsson, Vasu R. Sah, Roger Olofsson Bagge, Irina Kuznetsova, Munir Iqbal, Samuel Alsén, Sofia Stenqvist, Alka Saxena, Lars Ny, Lisa M. Nilsson, Jonas A. Nilsson

## Abstract

Uveal melanoma (UM) is a rare melanoma originating in the eye’s uvea, with 50% of patients experiencing metastasis predominantly in the liver. In contrast to cutaneous melanoma, there is only a limited effectiveness of combined immune checkpoint therapies, and half of patients succumb to recurrent disease after two years. This study aimed to provide a path towards enhancing immunotherapy efficacy by identifying and functionally validating tumor-reactive T cells in liver metastases of patients with UM. We employed single-cell RNA sequencing of biopsies and tumor-infiltrating lymphocytes (TILs) to identify potential tumor-reactive T cells. Patient-derived xenograft (PDX) models of UM metastases were created from patients, and tumor sphere cultures were generated from these models for co-culture with autologous or MART1-specific HLA-matched allogenic TILs. Activated T cells were subjected to TCR sequencing, and the TCRs were matched to those found in single-cell sequencing data from biopsies, expanded TILs and in livers or spleens of PDX models injected with TILs. Our findings revealed that tumor-reactive T cells resided not only among activated and exhausted subsets of T cells, but also in a subset of cytotoxic effector cells. In conclusion, combining single-cell sequencing and functional analysis provides valuable insights into which T cells in UM may be useful for cell therapy amplification and marker selection.
