## Supplementary Table 2 for "Patient-derived xenografts and single-cell sequencing identifies three subtypes of tumor-reactive lymphocytes in uveal melanoma metastases"

### Sheet: res
	p_null	p_estimate	p	q	vasu_greater	sig
Exhausted, proliferative	0.0413386	0.173184	3.86396e-41	4.63675e-40	TRUE	TRUE
Exhausted, IL7R+	0.019685	0.0810056	4.68953e-19	5.62744e-18	TRUE	TRUE
Exhausted	0.53937	0.543296	0.851353	1	TRUE	FALSE
Late activated, IL7R+	0.112205	0.127095	0.2134	1	TRUE	FALSE
Activated, FCGR3A+	0.141732	0.051676	1.31582e-14	1.57898e-13	FALSE	TRUE
Activated	0.0944882	0.0111732	6.51627e-21	7.81953e-20	FALSE	TRUE
Activated, KLRB1+. NCR3+	0.00787402	0	0.00871943	0.104633	FALSE	FALSE
CD45 low, CD69-, IL7R-	0	0	1	1	FALSE	FALSE
Naive/memory-like	0.0314961	0.00418994	5.14892e-07	6.1787e-06	FALSE	TRUE
Late activated, IL7R-	0.00787402	0.00558659	0.670991	1	FALSE	FALSE
Naive/memory-like, early activated	0	0	1	1	FALSE	FALSE
Activated, CDKN1A+	0.00393701	0.0027933	1	1	FALSE	FALSE
