## Supplementary Table 6 for "Patient-derived xenografts and single-cell sequencing identifies three subtypes of tumor-reactive lymphocytes in uveal melanoma metastases"

### Sheet: Sheet1
Cluster Number	Cluster name	Marker genes	Reference
Cluster 8	proliferation	MKI67	MKi67, NME1:
		NME1	doi: https://doi.org/10.1038/s41467-019-12464-3
		ASPM	ASPM:
		TOP2A	doi: https://doi.org/10.1186/1475-2867-11-10
		TUBB	TOP2A:
		TUBA1B	doi: 10.1038/onc.2014.332
		HMGB2	doi: 10.1038/s41598-023-38117-6
		STMN1	doi: https://doi.org/10.1038/s41598-022-15205-7
		UBE2C	TUBB:
			doi: 10.3390/diagnostics12092067
			TUBA1B:
			doi: https://doi.org/10.1038/s41598-024-58982-z
			HMGB2:
			doi: https://doi.org/10.1038/s41598-022-16258-4
			STMN1:
			doiI: 10.1007/s10637-021-01197-0
Cluster 12	cell cycle	MCM2	MCM2, MCM6, MCM5, MCM7:
		MCM6	doi: https://doi.org/10.1038/s41467-021-23324-4
		MCM5	doi: https://doi.org/10.1016/j.cca.2021.02.005
		MCM7	doi: 10.3892/ol.2020.11970
		GINS2	doi: https://doi.org/10.3389/fonc.2021.782755
		HELLS	GINS2:
			HELLS:
			doi: https://doi.org/10.1038/s41419-021-03425-1
			CDK1
			doi: 10.1126/science.abe3261
Cluster 11_0	CD8 cytotoxic KLRG1+	KLRG1	KLRG1:
			doi: https://doi.org/10.1016/j.immuni.2018.03.015
Cluster 11_1	CD8 cytotoxic CD8A/B	CD8A CD8B	doi: https://doi.org/10.1038/s41467-019-12464-3
Cluster 14	activation TNF, CD69	TNF	TNF:
		CD69	doi: https://www.nature.com/articles/s41467-019-12464-3
			CD69:
			doi: 10.1158/2767-9764.CRC-22-0434
			doi: 10.3389/fimmu.2023.1306169
			doi: 10.1016/j.cyto.2016.08.003
Cluster 9,5,1,3	CD4+ exhaustion	PDCD1	PDCD1, CTLA4, LAG3, TIGIT:
		TIGIT	doi: 10.1158/1078-0432.CCR-21-0206
		ENTPD1	doi: https://doi.org/10.1038/s41467-024-46906-4
		LAG3	TOX, LAG3, PDCD1, EOMES:
		TOX	doi https://doi.org/10.1038/s41571-023-00848-w
		SFMBT2	doi: https://doi.org/10.1038/s41467-019-12464-3
		EOMES	doi: 10.1038/s43018-021-00180-1
			doi: https://doi.org/10.1038/s41571-023-00848-w
			doi: https://doi.org/10.1084/jem.20230449
			doi: https://doi.org/10.1016/j.immuni.2020.04.007
Cluster 0,2,10	CD4+ memory cells	IL7R	IL7R:
		CCR3	doi: https://doi.org/10.1038/s41467-024-46906-4
		CD45(PTPRC)	CCR3:
			doi: https://doi.org/10.1186/1476-7961-4-6
			CD45 (PTPRC):
			doi: https://doi.org/10.1038/s41598-017-11122-2
			doi: 10.1111/j.1365-2567.2005.02265.x
Cluster 7,6,4	CD4+ Th17	RORC	doi: 10.1016/j.it.2012.05.004
		CCR6	doi: 10.7150/ijbs.86207
		KLRB1	doi: https://doi.org/10.1038/s41598-021-03013-4
		IL4I1
		CDKN1A
		AQP3
